# The potential for mobile demersal fishing to reduce carbon storage and sequestration in seabed sediments

**DOI:** 10.1101/2021.07.07.450307

**Authors:** Graham Epstein, Julie P. Hawkins, Catrin R. Norris, Callum M. Roberts

## Abstract

Subtidal marine sediments are one of the planet’s primary carbon stores and strongly influence the oceanic sink for atmospheric CO_2_. By far the most pervasive human activity occurring on the seabed is bottom trawling and dredging for fish and shellfish. A global first-order estimate suggested mobile demersal fishing activities may cause 160-400 Mt of organic carbon (OC) to be remineralised annually from seabed sediment carbon stores. There are, however, many uncertainties in this calculation. Here, we discuss the potential drivers of change in seabed OC stores due to mobile demersal fishing activities and conduct a systematic review, synthesising studies where this interaction has been directly investigated. Mobile demersal fishing would be expected to reduce OC in seabed stores, albeit with site-specific variability. Reductions would occur due to lower production of flora and fauna, the loss of fine flocculent material, increased sediment resuspension, mixing and transport, and increased oxygen exposure. This would be offset to some extent by reduced faunal bioturbation and respiration, increased off-shelf transport and increases in primary production from the resuspension of nutrients. Studies which directly investigated the impact of demersal fishing on OC stocks had mixed results. A finding of no significant effect was reported in 51% of 59 experimental contrasts; 41% reported lower OC due to fishing activities, with 8% reporting higher OC. In relation to remineralisation rates within the seabed, 14 experimental contrasts reported that demersal fishing activities decreased remineralisation, with four reporting higher remineralisation rates. The direction of effects was related to sediment type, impact duration, study design and local hydrography. More evidence is urgently needed to accurately quantify the impact of anthropogenic physical disturbance on seabed carbon in different environmental settings, and incorporate full evidence-based carbon considerations into global seabed management.
