## Supplementary material for "The potential for mobile demersal fishing to reduce carbon storage and sequestration in seabed sediments": Table S1

### Sheet: Description
Supplimentary Material
The potential for mobile demersal fishing to reduce carbon storage and sequestration in seabed sediments
Graham Epstein, Julie P. Hawkins, Catrin R. Norris, Callum M. Roberts
Table S1: Summary of experimental contrasts in studies which investigated the impact of mobile demersal fishing on the seabed and directly measured organic carbon (OC) or organic matter (OM), and/or remineralisation rates of OC/OM in the sediment.

### Sheet: Metadata
Column		Description
A	First author	Surname of first named author
B	Year	Year of publication
C	Oceanic region	Oceanic region where the study was conducted
D	Location	Name of study site
E	Sediment	Description of seabed sediment type within the study site
F	Depth (m BCD)	Depth of the study site in meters below chart datum
G	Median Depth (m BCD)	The median depth of the study site was reported as the middle of the range reported in Column F
H	Gear	The type of mobile demersal fishing gear which is considered within each study
I	Study type	BA = Comparing a site before and after fishing impact; IC = Comparing a fished site to a non-impacted control site: LH = Contrasts between sites with a range of different fishing intesities but lacking a control site; IC-LH = Contrasts between sites with a range of different fishing intensities and comparison to a non-impacted control site; BACI = Compariong sites before and after fishing impact …
J	Impact type	The type of fishing impact which was used. "Experimental" = Experimental trawling conducted by the investigators; "Commercial fishing" = Direct commercial fishing pressure, "Modelling" = Mathematically modeled fishing disturbance.
K	Fishing impact measurement	The method used to quantify different levels in fishing impact. "Closure" = Statuatory fishing closure in place so activity is assumed to stop; "VMS" = Vehicle monitoring systems; "Logbooks" = Documentation on fishing location collected by fishing vessesls; "Modelled" = Mathematically modeled fishing disturbance; "Experimental" = Experimental trawling conducted by the investigators; "Obstacle" = …
L	Impact duration	An estimate or quantification of the duration for which the seabed has been subjected to the fishing impact. Those values suffixed with "data" indicate the period for which impact data was collected by the individual study, this is not necessarily equal to the true duration of impact for which the site may have been effected. "n.d." = No data.
M	Median Impact duration (months)	The median impact duration was reported as the middle of the range reported in Column L
N	Sediment depth	The depth range within the sediment which was sampled. "Homog' surface" = A homoganised sample of surface sediment was measured (often taken from a grab sample); "n.d." = No data.
O	Temporal sampling	The presence and extent of temporal sampling shown as the number of sampling ocassions taken over a given period. "N" = No temporal sampling conducted.
P	OC/OM	Indicates whether a lower ("D") higher ("I") or no significant effect ("N") was reported in the concentration or mass of organic carbon (OC) or organic matter (OM) due to the presence or increase in demersal fishing activity. Those with an asterisk (*) indicate where further analysis was needed – see description of systematic review within supplementary information.
Q	Remineralisation rate	Indicates whether lower ("D") or higher ("I") organic carbon remineralisation rates were reported from within the sediment due to demersal fishing activity

### Sheet: Table S1
First author	Year	Oceanic region	Location	Sediment	Depth (m BCD)	Median Depth (m BCD)	Gear	Study type	Impact type	Fishing impact measurement	Impact duration	Median Impact duration (months)	Sediment depth	Temporal sampling	OC/OM	Remineralisation rate
Adriano	2005	N Meditteranean	Venice lagoon	Sandy-mud	~1	1	Clam dredge	BA	Commercial fishing	Closure	5 yrs	60	Homog' surface	2 / 60 months	I
Atkinson	2011	SE Atlantic	Southern African shelf	Muddy-sand	346-459	402.5	Otter-trawl	LH	Commercial fishing	VMS & logbooks	1-4 yrs data	30	Homog' surface	N	N
Bhagirathan	2010	N Indian	Veraval coast	Mud	15-40	27.5	Otter-trawl	BA	Experimental	Experimental	15 months	15	Homog' surface	12 / 15 months	D
Brown	2005	NE Pacific	Nearshore Bristol Bay	Muddy-sand	25-35	30	Otter trawl	IC	Commercial fishing	Closure & VMS	10 yrs	120	0 - 5 cm	N	N
Brown	2005	NE Pacific	Nearshore Bristol Bay	Muddy-sand	25-35	30	Otter trawl	BACI	Experimental	Experimental	1 day	0.0333333	0 - 5 cm	2 / 7 days	N
De Borger	2021	NE Atlantic	Belgian Coast	Coarse sand	22	22	Electic pulse trawl	IC-LH	Modeled	Modeled	15 yrs data	180	0 - 10 cm	N	D	D
De Borger	2021	NE Atlantic	Belgian Coast	Fine sand	9	9	Electic pulse trawl	IC-LH	Modeled	Modeled	15 yrs data	180	0 - 10 cm	N	D	D
De Borger	2021	NE Atlantic	Belgian Coast	Mud	11	11	Electic pulse trawl	IC-LH	Modeled	Modeled	15 yrs data	180	0 - 10 cm	N	D	D
De Borger	2021	NE Atlantic	Belgian Coast	Coarse sand	22	22	Tickler chain trawl	IC-LH	Modeled	Modeled	15 yrs data	180	0 - 10 cm	N	D	D
De Borger	2021	NE Atlantic	Belgian Coast	Fine sand	9	9	Tickler chain trawl	IC-LH	Modeled	Modeled	15 yrs data	180	0 - 10 cm	N	D	D
De Borger	2021	NE Atlantic	Belgian Coast	Mud	11	11	Tickler chain trawl	IC-LH	Modeled	Modeled	15 yrs data	180	0 - 10 cm	N	D	D
De Borger	2021	NE Atlantic	Dogger Bank	Fine sand	26	26	Electic pulse trawl	IC-LH	Modeled	Modeled	15 yrs data	180	0 - 10 cm	N	D	D
De Borger	2021	NE Atlantic	Dogger Bank	Fine sand	26	26	Tickler chain trawl	IC-LH	Modeled	Modeled	15 yrs data	180	0 - 10 cm	N	D	D
De Borger	2021	NE Atlantic	Fladen Grounds	Mud	148	148	Electic pulse trawl	IC-LH	Modeled	Modeled	15 yrs data	180	0 - 10 cm	N	D	D
De Borger	2021	NE Atlantic	Fladen Grounds	Mud	148	148	Tickler chain trawl	IC-LH	Modeled	Modeled	15 yrs data	180	0 - 10 cm	N	D	D
Dolmer	2001	NE Atlantic	Logstor Broad	Muddy-sand	7	7	Mussel dredge	IC	Experimental	Experimental	< 1 month	1	Homog' surface	2 / 40 days	N
Duplisea	2001	NE Atlantic	Central North Sea	Muddy-sand	~50	50	Beam trawl	IC-LH	Modeled	Modeled	n.d.		n.d	N		I
Eleftheriou	1992	NE Atlantic	Loch Ewe	Sand	~7	7	Scallop dredge	BA	Experimental	Experimental	9 days	0.3	0 - 6 cm	4 / 9 days	N
Ferguson	2020	SW Pacific	Moreton Bay	Muddy-sand	4	4	Otter trawl	BACI	Experimental	Experimental	3 months	3	0.5 cm	6 / 14 months	N
Fiordelmondo	2003	N Meditteranean	Goro Lagoon	Sand	~2	2	Clam dredge	IC	Experimental	Experimental	1 day	0.0333333	1 cm	4 / 48 hours	D
Goldberg	2014	NW Atlantic	Long Island Sound	Fine sand	3-5	4	Hydraulic dredge	IC	Experimental	Experimental	1 day	0.0333333	~ 0 - 20 cm	17 / 21 weeks	N
Hale	2017	NE Atlantic	Central Irish Sea	Mud	26-29	27.5	Otter trawl	LH	Commercial fishing	VMS	2+ yrs data	24	1 cm	N	D
Hale	2017	NE Atlantic	Central Irish Sea	Sand	19-20	19.5	Scallop dredge	LH	Commercial fishing	VMS	2+ yrs data	24	1 cm	N	N
Lamarque	2021	NE Atlantic	Bay of Biscay	Sandy-mud	33-78	55.5	Mixed trawls	LH	Commercial fishing	VMS	n.d.		0-1 cm	N	N*
Lindeboom	1998	NE Atlantic	Gairloch	Mud	30-35	32.5	Rockhopper	BACI	Experimental	Experimental	15 months	15	Homog' surface	7 / 35 months	N
Lindeboom	1998	NE Atlantic	German Bight	Sand	43	43	Beam trawl	IC	Commercial fishing	Obstacle	5 yrs	60	0 - 10 cm	6 / 36 months	N
Lindeboom	1998	NE Atlantic	Irish Sea	Sandy-mud	35 - 75	55	Otter trawl	IC	Commercial fishing	Obstacle	~ 50 yrs	600	Homog' surface	N	N
Liu	2011	W Pacific	Hong Kong	Sandy-mud	20	20	Mixed trawls	IC	Commercial fishing	Obstacle	1-2 yrs	18	Homog' surface	4 / 10 months	I
Martin	2014	NW Meditteranean	La Palamós canyon	Mud	453-591	522	Otter trawl	IC	Commercial fishing	VMS, logbooks, charts	3+ yrs data	36	0 - 50 cm	N	D
Mayer	1991	NW Atlantic	Maine Coastal	Muddy-mixed	8	8	Scallop dredge	IC	Experimental	Experimental	1 day	0.0333333	0 - 12 cm	N	D
Mayer	1991	NW Atlantic	Maine Coastal	Mud	20	20	Otter trawl	IC	Experimental	Experimental	1 day	0.0333333	0 - 12 cm	N	N
McLaverty	2020	NE Atlantic	Horsens Fjord	Sandy-mud	8-11	9.5	Mussel dredge	LH	Commercial fishing	VMS	1.5 yrs data	18	Homog' surface	N	N*
McLaverty	2020	NE Atlantic	Logstor Broad	Sandy-mud	5-8	6.5	Mussel dredge	LH	Commercial fishing	VMS	1.5 yrs data	18	Homog' surface	N	N*
McLaverty	2020	NE Atlantic	Lovns Broad	Sandy-mud	3-4	3.5	Mussel dredge	LH	Commercial fishing	VMS	1.5 yrs data	18	Homog' surface	N	D*
McLaverty	2020	NE Atlantic	Nissum Broad	Sandy-mud	5-7	6	Mussel dredge	LH	Commercial fishing	VMS	1.5 yrs data	18	Homog' surface	N	N*
Mercaldo-Allen	2016	NW Atlantic	Long Island Sound	Fine sand	3-5	4	Hydraulic dredge	IC	Experimental	Experimental	1 day	0.0333333	Homog' surface	10 / 18 weeks	I
Meseck	2014	NW Atlantic	Long Island Sound	Fine sand	5-6	5.5	Hydraulic dredge	BACI	Experimental	Experimental	1 day	0.0333333	~ 0 - 20 cm	10 / 24 weeks	N
Morys	2021	Baltic	Himmerfjarden	Muddy-sand	12	12	Benthic dredge	IC	Experimental	Experimental	1 day	0.0333333	0 - 15	N	D	D
Palanques	2014	NW Meditteranean	Ebro shelf	Mud	40-70	55	Otter trawl	IC	Commercial fishing	In-situ, logbooks, obstacle	2 yrs data	24	0 -30 cm	7 / 14 months	I
Paradis	2019	SW Mediterranean	Gulf of Castellammare	Mud	550	550	Otter trawl	IC	Commercial fishing	VMS	9 yrs data	108	0 - 35 cm	N	D	I
Paradis	2021	NW Meditteranean	La Palamós canyon	Mud	425-494	459.5	Otter trawl	IC	Commercial fishing	VMS	1+ yrs data	12	0 - 10 cm	3 / 9 months	D
Polymenakou	2005	NE Meditteranean	Thermaikos Gulf	Sandy-mud	30-51	40.5	Otter trawl	BA	Commercial fishing	Closure	8 months	8	0 - 1 cm	3 / 6 months		I
Pusceddu	2014	NW Meditteranean	La Palamós canyon	Mud	454-556	505	Otter trawl	IC	Commercial fishing	VMS	3 yrs data	36	0 - 10 cm	N	D	D
Pusceddu	2005	NE Meditteranean	Thermaikos Gulf	Sandy-mud	30-80	55	Otter trawl	BA	Commercial fishing	Closure	8 months	8	0 - 10 cm	N	I
Rajesh	2019	N Indian	Cuddalore coast	Sand	5-35	20	Beam trawl	BA	Experimental	Experimental	4 days	0.133333	Homog' surface	4 / 12 months	D
Rajesh	2019	N Indian	Parangipettai coast	Sand	5-35	20	Beam trawl	BA	Experimental	Experimental	4 days	0.133333	Homog' surface	4 / 12 months	D
Ramalho	2018	NE Atlantic	West Iberian Margin	Muddy-sand	285-550	417.5	Otter trawl	IC	Commercial fishing	VMS & Video	2+ yrs data	24	Homog' surface	N	D
Ramalho	2020	NE Atlantic	West Iberian Margin	Muddy-sand	285-550	417.5	Otter trawl	LH	Commercial fishing	VMS & Video	2+ yrs data	24	0 - 5 cm	N	N
Rosil	2016	SW Pacific	Bay of Plenty	Sandy-mud	696-1524	1110	Otter trawl	LH	Commercial fishing	Database	31 yrs data	372	0-1 cm	N	N*
Rosil	2016	SW Pacific	Hikurangi Margin	Sandy-mud	670-1561	1115.5	Otter trawl	LH	Commercial fishing	Database	31 yrs data	372	0-1 cm	N	N*
Sciberras	2016	NE Atlantic	Central Irish Sea	Sandy-mud	30-43	36.5	Otter trawl	LH	Commercial fishing	VMS & logbooks	3 yrs data	36	Homog' surface	N	N
Sciberras	2016	NE Atlantic	Central Irish Sea	Sand	20-33	26.5	Scallop Dredge	LH	Commercial fishing	VMS & logbooks	3 yrs data	36	Homog' surface	N	N
Serpetti	2013	NE Atlantic	Darwin Mounds	Muddy-sand	769-823	796	Beam & Otter trawl	IC	Commercial fishing	Closure	~10 yrs	120	0 - 10 cm	N	N
Sheridan	2005	NW Atlantic	Texas Coast	Mud to Sand	5-20	12.5	Otter trawl	IC	Commercial fishing	Closure	7 months	7	0 - 5 cm	N	N
Smith	2000	NE Meditteranean	Heraklion Bay	Sandy-mud	~200	200	Otter trawl	BACI	Commercial fishing	Video	7 months data	7	0 - 4 cm	7 / 12 months	N
Tiano	2019	NE Atlantic	Frisian Front	Muddy-sand	34	34	Tickler chain trawl	BA	Experimental	Experimental	1 day	0.0333333	0 - 2.5 cm	3 / 3 days	N	D
Tiano	2019	NE Atlantic	Frisian Front	Muddy-sand	34	34	Electic pulse trawl	BA	Experimental	Experimental	1 day	0.0333333	0 - 2.5 cm	3 / 3 days	N	D
Trimmer	2005	NE Atlantic	Outer Silver Pit	Muddy-sand	~20-80	50	Beam trawl	LH	Commercial fishing	Overflight & VMS	3 yrs data	36	0 - 10 cm	2 / 9 months	N*
Trimmer	2005	NE Atlantic	Outer Thames Estuary	Muddy-sand	~20-80	50	Beam trawl	LH	Commercial fishing	Overflight & VMS	3 yrs data	36	0 - 10 cm	2 / 9 months	N*
van de Velde	2018	NE Atlantic	Belgian Coast	Mud	~7	7	Unknown	BA	Commercial fishing	In-situ	< 1 month	1	0 - 30 cm	5 / 7 months		I
Wang	2021	W Pacific	Hong Kong	Mud to Sand	1-28	14.5	Mixed trawls	Recovery	Commercial fishing	Closure	2.5 yrs	30	Homog' surface	N	D
Watling	2001	NW Atlantic	Damariscotta Estuary	Muddy-sand	15	15	Scallop Dredge	BA	Experimental	Experimental	1 day	0.0333333	0 - 15 cm	3 / 6 months	N*
